# Global architecture of the nucleus in single cells by DNA seqFISH+ and multiplexed immunofluorescence

**DOI:** 10.1101/2020.11.29.403055

**Authors:** Yodai Takei, Jina Yun, Noah Ollikainen, Shiwei Zheng, Nico Pierson, Jonathan White, Sheel Shah, Julian Thomassie, Chee-Huat Linus Eng, Mitchell Guttman, Guo-cheng Yuan, Long Cai

## Abstract

Identifying the relationships between chromosome structures, chromatin states, and gene expression is an overarching goal of nuclear organization studies. Because individual cells are highly variable at all three levels, it is essential to map all three modalities in the same single cell, a task that has been difficult to accomplish with existing tools. Here, we report the direct super-resolution imaging of over 3,660 chromosomal loci in single mouse embryonic stem cells (mESCs) by DNA seqFISH+, along with 17 chromatin marks by sequential immunofluorescence (IF) and the expression profile of 70 RNAs, in the same cells. We discovered that the nucleus is separated into zones defined by distinct combinatorial chromatin marks. DNA loci and nascent transcripts are enriched at the interfaces between specific nuclear zones, and the level of gene expression correlates with an association between active or nuclear speckle zones. Our analysis also uncovered several distinct mESCs subpopulations with characteristic combinatorial chromatin states that extend beyond known transcriptional states, suggesting that the metastable states of mESCs are more complex than previously appreciated. Using clonal analysis, we show that the global levels of some chromatin marks, such as H3K27me3 and macroH2A1 (mH2A1), are heritable over at least 3-4 generations, whereas other marks fluctuate on a faster time scale. The long-lived chromatin states may represent “hidden variables” that explain the observed functional heterogeneity in differentiation decisions in single mESCs. Our integrated spatial genomics approach can be used to further explore the existence and biological relevance of molecular heterogeneity within cell populations in diverse biological systems.
