## Supplementary Tables for "Global architecture of the nucleus in single cells by DNA seqFISH+ and multiplexed immunofluorescence": TableS5_RNA_targets.xlsx

### Sheet: E14 replicate 1, 2
RNA FISH Hyb	Channel	Gene	probe_num
1	1	Eef2 (set1)	22
1	2	Eef2 (set2)	22
2	1	Auts2	48
2	2	Auts2-intron	48
3	1	Bdnf	48
3	2	Bdnf-intron	48
4	1	Clu	42
4	2	Clu-intron	48
5	1	Cx3cr1	48
5	2	Cx3cr1-intron	48
6	1	Efna5	48
6	2	Efna5-intron	48
7	1	Npy	12
7	2	Npy-intron	48
8	1	S100b	36
8	2	S100b-intron	48
9	1	Slc17a7	48
9	2	Slc17a7-intron	48
10	1	Stmn2	40
10	2	Stmn2-intron	48
11	1	Zfp42	30
11	2	Zfp42-intron	25
12	1	Myc	36
12	2	Myc-intron	25
13	1	4933407K13Rik-intron	25
13	2	Mettl15-intron	25
14	1	Kif18a-intron	25
14	2	Lin7c-intron	25
15	1	Lgr4-intron	25
15	2	Ccdc34-intron	25
16	1	Fbxl17-intron	25
16	2	Fer-intron	25
17	1	Eef2-intron	25
17	2	Rpl5-intron	25
18	1	Actb-intron	18
18	2	Ccnd2	30
19	1	Mcm2	30
19	2	Mki67	30
20	1	Sox2	37
20	2	Malat1	48
21	1	Nes	48
21	2	Neat1	48
22	1	Cdk1	30
22	2	Mtf2	30
23	1	Jade1	30
23	2	Cenpa	19
24	1	Aurka	30
24	2	Plk1	30
25	1	Mdm2	30
25	2	Aebp2	18
26	1	Tet1	30
26	2	Nodal	30
27	1	Tfcp2l1	30
27	2	Tdh	30
28	1	Sall4	30
28	2	Nanog	30
29	1	Esrrb	30
29	2	Pou5f1	20
30	1	Klf6	30
30	2	Ctgf	30
31	1	Peg10	30
31	2	Myh9	30
32	1	Tbx3	30
32	2	Otx2	30
33	1	Dnmt3a	30
33	2	Dnmt3b	30
34	1	Lin28a	30
34	2	Lin28b	30
35	1	Zscan4c	13
35	2	Zfp352	30

### Sheet: E14 clonal 24hr, 48hr
RNA FISH Hyb	Channel	Gene	probe_num
1	1	Eef2 (set 1)	22
1	2	Eef2_2 (set 2)	22
2	1	Stmn2	40
2	2	Stmn2-intron	48
3	1	Zfp42	30
3	2	Zfp42-intron	25
4	1	Myc	36
4	2	Myc-intron	25
5	1	Eef2-intron	25
5	2	Rpl5-intron	25
6	1	Actb-intron	18
6	2	Ccnd2	30
7	1	Mcm2	30
7	2	Mki67	30
8	1	Sox2	37
8	2	Malat1	48
9	1	Nes	48
9	2	Neat1	48
10	1	Cdk1	30
10	2	Mtf2	30
11	1	Jade1	30
11	2	Cenpa	19
12	1	Aurka	30
12	2	Plk1	30
13	1	Mdm2	30
13	2	Aebp2	18
14	1	Tet1	30
14	2	Nodal	30
15	1	Tfcp2l1	30
15	2	Tdh	30
16	1	Sall4	30
16	2	Nanog	30
17	1	Esrrb	30
17	2	Pou5f1	20
18	1	Klf6	30
18	2	Ctgf	30
19	1	Peg10	30
19	2	Myh9	30
20	1	Tbx3	30
20	2	Otx2	30
21	1	Dnmt3a	30
21	2	Dnmt3b	30
22	1	Lin28a	30
22	2	Lin28b	30
23	1	Zscan4c	13
23	2	Zfp352	30
24	1	mEGFP	13
24	2	Neo	19
